# Nucleolar stress controls mutant Huntingtin toxicity and monitors Huntington’s disease progression

**DOI:** 10.1101/2021.07.09.451766

**Authors:** Aynur Sönmez, Rasem Mustafa, Salome T. Ryll, Francesca Tuorto, Ludivine Wacheul, Donatella Ponti, Christian Litke, Tanja Hering, Kerstin Kojer, Jenniver Koch, Claudia Pitzer, Joachim Kirsch, Andreas Neueder, Grzegorz Kreiner, Denis L.J. Lafontaine, Michael Orth, Birgit Liss, Rosanna Parlato

**Author notes:** Correspondence to: Dr. Rosanna Parlato. shared last author (Michael Orth, Birgit Liss, Rosanna Parlato). **Abbreviations** CNN: convolutional neural network, DAPI (4′,6-diamidino-2-phenylindole), DBS: disease burden score, D1R: dopamine receptor 1, D2R: dopamine receptor 2, DTT: Dithiothreitol, ECL: Electrochemiluminescence, EDTA: Ethylenediaminetetraacetic acid, GAPDH: Glyceraldehyde 3-phosphate dehydrogenase, HD: Huntington’s disease; HPRT: Hypoxanthine-guanine phosphoribosyltransferase, ISH: *in situ* hybridization, Metap1: Methionine aminopeptidase 1, mRNA: messenger RNA, mHTT: mutant Huntingtin, NCL: nucleolin, NPM1: nucleophosmin 1, NSS: normal swine serum, PBS: phosphate-buffered saline, PFA: paraformaldehyde, PMSF: phenylmethylsulfonyl fluoride, PVDF: polyvinylidene fluoride, pre-rRNA: precursor rRNA, qRT-PCR: quantitative real time PCR, rRNA: ribosomal RNA, ROI: region of interest; STED: STimulated Emission Depletion, SUnSET: SUrface SEnsing of Translation, TBS: Tris-buffered saline, TFC: total functional capacity, TIF-IA: transcription initiation factor IA, TMS: total motor score, UHDRS: united Huntington’s disease rating scale.

## Abstract

Transcriptional and cellular stress surveillance deficits are hallmarks of Huntington’s disease (HD), a fatal autosomal dominant neurodegenerative disorder, caused by a pathological expansion of CAG repeats in the Huntingtin (*HTT)* gene. The nucleolus, a dynamic nuclear biomolecular condensate and the site of ribosomal RNA (rRNA) transcription, is implicated in the cellular stress response and in protein quality control. While the exact pathomechanisms of HD remain unclear, the impact of nucleolar dysfunction on HD pathophysiology *in vivo* is elusive. Here we identified aberrant maturation of rRNA and decreased translational rate in association with human mutant Huntingtin (mHTT) expression. Genetic disruption of nucleolar integrity in vulnerable striatal neurons of the R6/2 HD mouse model decreases mHTT disperse state in the nucleus, exacerbating the motor deficits. The protein nucleophosmin 1 (NPM1), important for nucleolar integrity and rRNA maturation, loses its nucleolar localization. NPM1 de-localization occurs in the striatum and in the skeletal muscle of the progressive zQ175 knock-in HD mouse model, mimicking the phenotype of HD patients in skeletal muscle biopsies. Taken together, we showed that nucleolar integrity regulates the formation of mHTT inclusions *in vivo*, and identified NPM1 as a novel, readily detectable peripheral histopathological marker of HD progression.
