## Supplementary material for "Nucleolar stress controls mutant Huntingtin toxicity and monitors Huntington’s disease progression": List of gene in Suppl Fig 3

### Sheet: literature_gene_annotation
original_sorting	Gene_name	ENSEMBL_ID_human	Description	Group	Homo_sapiens.GRCh38.90_chr	Homo_sapiens.GRCh38.90_assembly	Homo_sapiens.GRCh38.90_start	Homo_sapiens.GRCh38.90_stop	Homo_sapiens.GRCh38.90_strand	Homo_sapiens.GRCh38.90_gene_id	Homo_sapiens.GRCh38.90_gene_version	Homo_sapiens.GRCh38.90_gene_name	Homo_sapiens.GRCh38.90_gene_source	Homo_sapiens.GRCh38.90_gene_biotype	Mus_musculus.GRCm38.75_and_90_chr	Mus_musculus.GRCm38.75_and_90_assembly	Mus_musculus.GRCm38.75_and_90_start	Mus_musculus.GRCm38.75_and_90_stop	Mus_musculus.GRCm38.75_and_90_strand	Mus_musculus.GRCm38.75_and_90_assembly_rev	Mus_musculus.GRCm38.75_and_90_gene_id	Mus_musculus.GRCm38.75_and_90_gene_name	Mus_musculus.GRCm38.75_and_90_gene_biotype	Mus_musculus.GRCm38.75_and_90_human_match
79	BMS1	ENSG00000165733	BMS1 Ribosome Biogenesis Factor	Genes involved in pre-rRNA processing based on https://www.ncbi.nlm.nih.gov/pmc/articles/PMC6315592/	10	ensembl_havana	42782801	42834937	+	ENSG00000165733	7	BMS1	ensembl_havana	protein_coding	6	ensembl	118383383	118419417	-	m38.75	ENSMUSG00000030138	Bms1	protein_coding	BMS1
14	CSNK2A1	ENSG00000101266	Casein Kinase 2 Alpha 1	Genes involved in the initiation of rRNA transcription based on PMID: 20055700 and PMID: 29589958	20	ensembl_havana	473591	543821	-	ENSG00000101266	17	CSNK2A1	ensembl_havana	protein_coding	2	ensembl_havana	152226839	152281852	+	m38.75	ENSMUSG00000074698	Csnk2a1	protein_coding	CSNK2A1
15	CSNK2A2	ENSG00000070770	Casein Kinase 2 Alpha 2	Genes involved in the initiation of rRNA transcription based on PMID: 20055700 and PMID: 29589958	16	ensembl_havana	58157907	58197920	-	ENSG00000070770	8	CSNK2A2	ensembl_havana	protein_coding	8	ensembl	95446096	95488820	-	m38.75	ENSMUSG00000046707	Csnk2a2	protein_coding	CSNK2A2
16	CSNK2B	ENSG00000204435	Casein Kinase 2 Beta	Genes involved in the initiation of rRNA transcription based on PMID: 20055700 and PMID: 29589958	6	ensembl_havana	31665236	31670343	+	ENSG00000204435	13	CSNK2B	ensembl_havana	protein_coding	17	ensembl_havana	35116196	35122053	-	m38.75	ENSMUSG00000024387	Csnk2b	protein_coding	CSNK2B
35	DDX21	ENSG00000165732	DExD-Box Helicase 21	Genes involved in the initiation of rRNA transcription based on PMID: 20055700 and PMID: 29589958	10	ensembl_havana	68956128	68985073	+	ENSG00000165732	12	DDX21	ensembl_havana	protein_coding	10	ensembl	62580248	62602298	-	m38.75	ENSMUSG00000020075	Ddx21	protein_coding	DDX21
55	DHX15	ENSG00000109606	DEAH-Box Helicase 15,PRP43	Genes involved in pre-rRNA processing based on https://www.ncbi.nlm.nih.gov/pmc/articles/PMC6315592/	4	ensembl_havana	24517441	24584550	-	ENSG00000109606	12	DHX15	ensembl_havana	protein_coding	5	ensembl	52150209	52190519	-	m38.75	ENSMUSG00000029169	Dhx15	protein_coding	DHX15
46	DIS3	ENSG00000083520	DIS3 Homolog, Exosome Endoribonuclease And 3'-5' Exoribonuclease	Genes involved in pre-rRNA processing based on https://www.ncbi.nlm.nih.gov/pmc/articles/PMC6315592/	13	ensembl_havana	72752169	72782096	-	ENSG00000083520	14	DIS3	ensembl_havana	protein_coding	14	ensembl	99076634	99099770	-	m38.75	ENSMUSG00000033166	Dis3	protein_coding	DIS3
52	DKC1	ENSG00000130826	Dyskerin Pseudouridine Synthase 1	Genes involved in pre-rRNA processing based on https://www.ncbi.nlm.nih.gov/pmc/articles/PMC6315592/	X	ensembl_havana	154762742	154777689	+	ENSG00000130826	17	DKC1	ensembl_havana	protein_coding	X	ensembl_havana	75095854	75109777	+	m38.75	ENSMUSG00000031403	Dkc1	protein_coding	DKC1
58	DNAJB1	ENSG00000132002	DnaJ Heat Shock Protein Family (Hsp40) Member B1, Sis1	Genes involved in pre-rRNA processing based on https://www.ncbi.nlm.nih.gov/pmc/articles/PMC6315592/	19	ensembl_havana	14514770	14529770	-	ENSG00000132002	7	DNAJB1	ensembl_havana	protein_coding	8	ensembl	83608175	83611902	+	m38.75	ENSMUSG00000005483	Dnajb1	protein_coding	DNAJB1
92	DNAJC21	ENSG00000168724	DnaJ Heat Shock Protein Family (Hsp40) Member C21	Genes involved in pre-rRNA processing based on https://www.ncbi.nlm.nih.gov/pmc/articles/PMC6315592/	5	ensembl_havana	34929593	34958964	+	ENSG00000168724	14	DNAJC21	ensembl_havana	protein_coding	15	ensembl_havana	10446756	10470516	-	m38.75	ENSMUSG00000044224	Dnajc21	protein_coding	DNAJC21
19	EHMT2	ENSG00000204371	Euchromatic Histone Lysine Methyltransferase 2,G9a	Genes involved in the initiation of rRNA transcription based on PMID: 20055700 and PMID: 29589958	6	ensembl_havana	31879759	31897687	-	ENSG00000204371	11	EHMT2	ensembl_havana	protein_coding	17	ensembl_havana	34898469	34914052	+	m38.75	ENSMUSG00000013787	Ehmt2	protein_coding	EHMT2
65	EMG1	ENSG00000126749	EMG1 N1-Specific Pseudouridine Methyltransferase	Genes involved in pre-rRNA processing based on https://www.ncbi.nlm.nih.gov/pmc/articles/PMC6315592/	12	ensembl_havana	6970893	6979941	+	ENSG00000126749	14	EMG1	ensembl_havana	protein_coding	6	ensembl_havana	124704381	124712178	-	m38.75	ENSMUSG00000004268	Emg1	protein_coding	EMG1
27	ERCC2	ENSG00000104884	ERCC Excision Repair 2, TFIIH Core Complex Helicase Subunit	Genes involved in the initiation of rRNA transcription based on PMID: 20055700 and PMID: 29589958	19	ensembl_havana	45349837	45370918	-	ENSG00000104884	14	ERCC2	ensembl_havana	protein_coding	7	ensembl_havana	19382010	19395694	+	m38.75	ENSMUSG00000030400	Ercc2	protein_coding	ERCC2
26	ERCC3	ENSG00000163161	ERCC Excision Repair 3, TFIIH Core Complex Helicase Subunit	Genes involved in the initiation of rRNA transcription based on PMID: 20055700 and PMID: 29589958	2	ensembl_havana	127257290	127294176	-	ENSG00000163161	12	ERCC3	ensembl_havana	protein_coding	18	ensembl_havana	32240300	32270151	+	m38.75	ENSMUSG00000024382	Ercc3	protein_coding	ERCC3
34	ERCC6	ENSG00000225830	ERCC Excision Repair 6, Chromatin Remodeling Factor	Genes involved in the initiation of rRNA transcription based on PMID: 20055700 and PMID: 29589958	10	ensembl_havana	49455368	49539538	-	ENSG00000225830	12	ERCC6	ensembl_havana	protein_coding	14	ensembl	32513521	32580989	+	m38.75	ENSMUSG00000054051	Ercc6	protein_coding	ERCC6
38	ERI1	ENSG00000104626	Exoribonuclease 1	Genes involved in pre-rRNA processing based on https://www.ncbi.nlm.nih.gov/pmc/articles/PMC6315592/	8	ensembl_havana	9002147	9116746	+	ENSG00000104626	14	ERI1	ensembl_havana	protein_coding	8	ensembl	35465265	35495533	-	m38.75	ENSMUSG00000031527	Eri1	protein_coding	ERI1
44	EXOSC1	ENSG00000171311	Exosome Component 1	Genes involved in pre-rRNA processing based on https://www.ncbi.nlm.nih.gov/pmc/articles/PMC6315592/	10	ensembl_havana	97436142	97446017	-	ENSG00000171311	12	EXOSC1	ensembl_havana	protein_coding	19	ensembl	41922980	41933314	-	m38.75	ENSMUSG00000034321	Exosc1	protein_coding	EXOSC1
40	EXOSC10	ENSG00000171824	Exosome Component 10	Genes involved in pre-rRNA processing based on https://www.ncbi.nlm.nih.gov/pmc/articles/PMC6315592/	1	ensembl_havana	11066618	11099881	-	ENSG00000171824	13	EXOSC10	ensembl_havana	protein_coding	4	ensembl_havana	148558429	148582401	+	m38.75	ENSMUSG00000017264	Exosc10	protein_coding	EXOSC10
42	EXOSC4	ENSG00000178896	Exosome Component 4	Genes involved in pre-rRNA processing based on https://www.ncbi.nlm.nih.gov/pmc/articles/PMC6315592/	8	ensembl_havana	144078626	144080647	+	ENSG00000178896	8	EXOSC4	ensembl_havana	protein_coding	15	ensembl_havana	76327397	76330677	+	m38.75	ENSMUSG00000034259	Exosc4	protein_coding	EXOSC4
41	EXOSC5	ENSG00000077348	Exosome Component 5	Genes involved in pre-rRNA processing based on https://www.ncbi.nlm.nih.gov/pmc/articles/PMC6315592/	19	ensembl_havana	41386374	41397479	-	ENSG00000077348	8	EXOSC5	ensembl_havana	protein_coding	7	ensembl	25659153	25668031	+	m38.75	ENSMUSG00000061286	Exosc5	protein_coding	EXOSC5
45	EXOSC7	ENSG00000075914	Exosome Component 7	Genes involved in pre-rRNA processing based on https://www.ncbi.nlm.nih.gov/pmc/articles/PMC6315592/	3	ensembl_havana	44975241	45036066	+	ENSG00000075914	12	EXOSC7	ensembl_havana	protein_coding	9	ensembl_havana	123113215	123136129	+	m38.75	ENSMUSG00000025785	Exosc7	protein_coding	EXOSC7
43	EXOSC8	ENSG00000120699	Exosome Component 8	Genes involved in pre-rRNA processing based on https://www.ncbi.nlm.nih.gov/pmc/articles/PMC6315592/	13	ensembl_havana	36998816	37009613	+	ENSG00000120699	12	EXOSC8	ensembl_havana	protein_coding	3	ensembl_havana	54728678	54735393	-	m38.75	ENSMUSG00000027752	Exosc8	protein_coding	EXOSC8
53	FBL	ENSG00000105202	Fibrillarin	Genes involved in pre-rRNA processing based on https://www.ncbi.nlm.nih.gov/pmc/articles/PMC6315592/	19	ensembl_havana	39834458	39846414	-	ENSG00000105202	8	FBL	ensembl_havana	protein_coding	7	ensembl	28169748	28179269	+	m38.75	ENSMUSG00000046865	Fbl	protein_coding	FBL
39	FCF1	ENSG00000119616	FCF1 RRNA-Processing Protein, UTP24	Genes involved in pre-rRNA processing based on https://www.ncbi.nlm.nih.gov/pmc/articles/PMC6315592/	14	ensembl_havana	74713144	74738620	+	ENSG00000119616	11	FCF1	ensembl_havana	protein_coding	12	ensembl_havana	84970897	84983303	+	m38.75	ENSMUSG00000021243	Fcf1	protein_coding	FCF1
56	GPATCH2	ENSG00000092978	G-Patch Domain Containing 2,Pfa1	Genes involved in pre-rRNA processing based on https://www.ncbi.nlm.nih.gov/pmc/articles/PMC6315592/	1	ensembl_havana	217426992	217631082	-	ENSG00000092978	10	GPATCH2	ensembl_havana	protein_coding	1	ensembl_havana	187215508	187351704	+	m38.75	ENSMUSG00000039210	Gpatch2	protein_coding	GPATCH2
33	GTF2E2	ENSG00000197265	General Transcription Factor IIE Subunit 2	Genes involved in the initiation of rRNA transcription based on PMID: 20055700 and PMID: 29589958	8	ensembl_havana	30578318	30658251	-	ENSG00000197265	8	GTF2E2	ensembl_havana	protein_coding	8	ensembl	33731914	33777173	+	m38.75	ENSMUSG00000031585	Gtf2e2	protein_coding	GTF2E2
31	GTF2H1	ENSG00000110768	General Transcription Factor IIH Subunit 1	Genes involved in the initiation of rRNA transcription based on PMID: 20055700 and PMID: 29589958	11	ensembl_havana	18322295	18367044	+	ENSG00000110768	11	GTF2H1	ensembl_havana	protein_coding	7	ensembl_havana	46796103	46823800	+	m38.75	ENSMUSG00000006599	Gtf2h1	protein_coding	GTF2H1
29	GTF2H2	ENSG00000145736	General Transcription Factor IIH Subunit 2	Genes involved in the initiation of rRNA transcription based on PMID: 20055700 and PMID: 29589958	5	ensembl_havana	71032670	71067689	-	ENSG00000145736	14	GTF2H2	ensembl_havana	protein_coding	13	ensembl_havana	100460218	100492579	-	m38.75	ENSMUSG00000021639	Gtf2h2	protein_coding	GTF2H2
32	GTF2H3	ENSG00000111358	General Transcription Factor IIH Subunit 3	Genes involved in the initiation of rRNA transcription based on PMID: 20055700 and PMID: 29589958	12	ensembl_havana	123633739	123662606	+	ENSG00000111358	13	GTF2H3	ensembl_havana	protein_coding	5	ensembl_havana	124579140	124597680	+	m38.75	ENSMUSG00000029387	Gtf2h3	protein_coding	GTF2H3
30	GTF2H4	ENSG00000213780	General Transcription Factor IIH Subunit 4	Genes involved in the initiation of rRNA transcription based on PMID: 20055700 and PMID: 29589958	6	ensembl_havana	30908184	30914106	+	ENSG00000213780	10	GTF2H4	ensembl_havana	protein_coding	17	ensembl_havana	35667730	35673739	-	m38.75	ENSMUSG00000001524	Gtf2h4	protein_coding	GTF2H4
28	GTF2H5	ENSG00000272047	General Transcription Factor IIH Subunit 5	Genes involved in the initiation of rRNA transcription based on PMID: 20055700 and PMID: 29589958	6	ensembl_havana	158168352	158199344	+	ENSG00000272047	1	GTF2H5	ensembl_havana	protein_coding	17	ensembl_havana	6079786	6086517	+	m38.75	ENSMUSG00000034345	Gtf2h5	protein_coding	GTF2H5
51	ISG20L2	ENSG00000143319	Interferon Stimulated Exonuclease Gene 20 Like 2	Genes involved in pre-rRNA processing based on https://www.ncbi.nlm.nih.gov/pmc/articles/PMC6315592/	1	ensembl_havana	156721891	156728799	-	ENSG00000143319	16	ISG20L2	ensembl_havana	protein_coding	3	ensembl_havana	87930314	87940686	+	m38.75	ENSMUSG00000048039	Isg20l2	protein_coding	ISG20L2
18	KAT2B	ENSG00000114166	Lysine Acetyltransferase 2B,PCAF	Genes involved in the initiation of rRNA transcription based on PMID: 20055700 and PMID: 29589958	3	ensembl_havana	20040023	20154404	+	ENSG00000114166	7	KAT2B	ensembl_havana	protein_coding	17	ensembl_havana	53566861	53672720	+	m38.75	ENSMUSG00000000708	Kat2b	protein_coding	KAT2B
57	LTN1	ENSG00000198862	Listerin E3 Ubiquitin Protein Ligase 1	Genes involved in pre-rRNA processing based on https://www.ncbi.nlm.nih.gov/pmc/articles/PMC6315592/	21	ensembl_havana	28928144	28992956	-	ENSG00000198862	13	LTN1	ensembl_havana	protein_coding	16	ensembl	87376651	87432606	-	m38.75	ENSMUSG00000052299	Ltn1	protein_coding	LTN1
20	MYO1C	ENSG00000197879	NM1	Genes involved in the initiation of rRNA transcription based on PMID: 20055700 and PMID: 29589958	17	ensembl_havana	1464098	1492812	-	ENSG00000197879	14	MYO1C	ensembl_havana	protein_coding	11	ensembl_havana	75650504	75673910	+	m38.75	ENSMUSG00000017774	Myo1c	protein_coding	MYO1C
93	EFL1	ENSG00000140598	Elongation Factor Like GTPase 1	Genes involved in pre-rRNA processing based on https://www.ncbi.nlm.nih.gov/pmc/articles/PMC6315592/	15	ensembl_havana	82130230	82262763	-	ENSG00000140598	13	EFL1	ensembl_havana	protein_coding	7	ensembl_havana	82648614	82777852	+	m38.75	ENSMUSG00000038563	Efl1	protein_coding	EFL1
8	POLR1G	ENSG00000117877	RNA Polymerase I Subunit G	Genes involved in the initiation of rRNA transcription based on PMID: 20055700 and PMID: 29589958	19	ensembl_havana	45406209	45410766	+	ENSG00000117877	10	CD3EAP	ensembl_havana	protein_coding	7	ensembl_havana	19356849	19359483	-	m38.75	ENSMUSG00000047649	Cd3eap	protein_coding	CD3EAP
17	CSNK2A3	ENSG00000254598	Casein Kinase 2 Alpha 3	Genes involved in the initiation of rRNA transcription based on PMID: 20055700 and PMID: 29589958	11	havana	11351942	11353357	-	ENSG00000254598	2	CSNK2A3	havana	protein_coding	1	havana	156524012	156526664	+	m38.90	ENSMUSG00000101523	Csnk2a3	protein_coding	CSNK2A3
50	TENT4B	ENSG00000121274	Terminal Nucleotidyltransferase 4B, Non-Canonical Poly(A) RNA Polymerase PAPD5	Genes involved in pre-rRNA processing based on https://www.ncbi.nlm.nih.gov/pmc/articles/PMC6315592/	16	ensembl_havana	50152918	50235310	+	ENSG00000121274	12	PAPD5	ensembl_havana	protein_coding	8	ensembl_havana	88199213	88259722	+	m38.75	ENSMUSG00000036779	Papd5	protein_coding	PAPD5
37	REXO5	ENSG00000005189	RNA Exonuclease 5	Genes involved in pre-rRNA processing based on https://www.ncbi.nlm.nih.gov/pmc/articles/PMC6315592/	16	ensembl_havana	20806429	20849668	+	ENSG00000005189	19	REXO5	ensembl_havana	protein_coding	7	ensembl_havana	119794006	119848943	+	m38.75	ENSMUSG00000030924	Rexo5	protein_coding	REXO5
64	UTP4	ENSG00000141076	UTP4 Small Subunit Processome Component	Genes involved in pre-rRNA processing based on https://www.ncbi.nlm.nih.gov/pmc/articles/PMC6315592/	16	ensembl_havana	69131291	69231130	+	ENSG00000141076	17	UTP4	ensembl_havana	protein_coding	8	ensembl	106893640	106923093	+	m38.75	ENSMUSG00000041438	Utp4	protein_coding	UTP4
3	NCL	ENSG00000115053	nucleolin	Genes involved in the initiation of rRNA transcription based on PMID: 20055700 and PMID: 29589958	2	ensembl_havana	231453531	231483641	-	ENSG00000115053	15	NCL	ensembl_havana	protein_coding	1	ensembl	86344719	86359455	-	m38.75	ENSMUSG00000026234	Ncl	protein_coding	NCL
63	NHP2	ENSG00000145912	NHP2 Ribonucleoprotein	Genes involved in pre-rRNA processing based on https://www.ncbi.nlm.nih.gov/pmc/articles/PMC6315592/	5	ensembl_havana	178149460	178153967	-	ENSG00000145912	8	NHP2	ensembl_havana	protein_coding	11	ensembl_havana	51619735	51623714	+	m38.75	ENSMUSG00000001056	Nhp2	protein_coding	NHP2
54	NOB1	ENSG00000141101	NIN1 (RPN12) Binding Protein 1 Homolog	Genes involved in pre-rRNA processing based on https://www.ncbi.nlm.nih.gov/pmc/articles/PMC6315592/	16	ensembl_havana	69741867	69754940	-	ENSG00000141101	12	NOB1	ensembl_havana	protein_coding	8	ensembl_havana	107412486	107425051	-	m38.75	ENSMUSG00000003848	Nob1	protein_coding	NOB1
59	NOL12	ENSG00000273899	Nucleolar Protein 12	Genes involved in pre-rRNA processing based on https://www.ncbi.nlm.nih.gov/pmc/articles/PMC6315592/	22	ensembl_havana	37681673	37693478	+	ENSG00000273899	4	NOL12	ensembl_havana	protein_coding	15	ensembl_havana	78934933	78943634	+	m38.75	ENSMUSG00000033099	Nol12	protein_coding	NOL12
62	NOP10	ENSG00000182117	NOP10 Ribonucleoprotein	Genes involved in pre-rRNA processing based on https://www.ncbi.nlm.nih.gov/pmc/articles/PMC6315592/	15	ensembl_havana	34341713	34343177	-	ENSG00000182117	5	NOP10	ensembl_havana	protein_coding	2	ensembl_havana	112261926	112263269	+	m38.75	ENSMUSG00000027133	Nop10	protein_coding	NOP10
60	NPM1	ENSG00000181163	Nucleophosmin 1	Genes involved in pre-rRNA processing based on https://www.ncbi.nlm.nih.gov/pmc/articles/PMC6315592/	5	ensembl_havana	171387116	171411137	+	ENSG00000181163	13	NPM1	ensembl_havana	protein_coding	11	ensembl_havana	33152287	33163206	-	m38.75	ENSMUSG00000057113	Npm1	protein_coding	NPM1
47	PARN	ENSG00000140694	Poly(A)-Specific Ribonuclease	Genes involved in pre-rRNA processing based on https://www.ncbi.nlm.nih.gov/pmc/articles/PMC6315592/	16	ensembl_havana	14435701	14632728	-	ENSG00000140694	16	PARN	ensembl_havana	protein_coding	16	ensembl	13537964	13668170	-	m38.75	ENSMUSG00000022685	Parn	protein_coding	PARN
25	PCNA	ENSG00000132646	Proliferating Cell Nuclear Antigen	Genes involved in the initiation of rRNA transcription based on PMID: 20055700 and PMID: 29589958	20	ensembl_havana	5114953	5126626	-	ENSG00000132646	10	PCNA	ensembl_havana	protein_coding	2	ensembl_havana	132249162	132253314	-	m38.75	ENSMUSG00000027342	Pcna	protein_coding	PCNA
5	POLR1A	ENSG00000068654	RNA Polymerase I Subunit A, RPA194	Genes involved in the initiation of rRNA transcription based on PMID: 20055700 and PMID: 29589958	2	ensembl_havana	86020216	86106155	-	ENSG00000068654	15	POLR1A	ensembl_havana	protein_coding	6	ensembl	71909053	71979356	+	m38.75	ENSMUSG00000049553	Polr1a	protein_coding	POLR1A
6	POLR1B	ENSG00000125630	RNA Polymerase I Subunit B,RPA135	Genes involved in the initiation of rRNA transcription based on PMID: 20055700 and PMID: 29589958	2	ensembl_havana	112541915	112577150	+	ENSG00000125630	15	POLR1B	ensembl_havana	protein_coding	2	ensembl_havana	129100995	129126594	+	m38.75	ENSMUSG00000027395	Polr1b	protein_coding	POLR1B
7	POLR1C	ENSG00000171453	RNA Polymerase I And III Subunit C,RPAC1	Genes involved in the initiation of rRNA transcription based on PMID: 20055700 and PMID: 29589958	6	ensembl_havana	43509702	43529585	+	ENSG00000171453	17	POLR1C	ensembl_havana	protein_coding	17	ensembl_havana	46243920	46248054	-	m38.75	ENSMUSG00000067148	Polr1c	protein_coding	POLR1C
9	POLR1E	ENSG00000137054	PAF53	Genes involved in the initiation of rRNA transcription based on PMID: 20055700 and PMID: 29589958	9	ensembl_havana	37485935	37503697	+	ENSG00000137054	15	POLR1E	ensembl_havana	protein_coding	4	ensembl_havana	45018583	45036565	+	m38.75	ENSMUSG00000028318	Polr1e	protein_coding	POLR1E
49	RMRP	ENSG00000277027	RNA Component Of Mitochondrial RNA Processing Endoribonuclease	Genes involved in pre-rRNA processing based on https://www.ncbi.nlm.nih.gov/pmc/articles/PMC6315592/	9	ensembl	35657754	35658017	-	ENSG00000277027	1	RMRP	ensembl	ribozyme	4	ensembl	43492788	43493058	-	m38.75	ENSMUSG00000088088	Rmrp	misc_RNA	RMRP
82	RPL10	ENSG00000147403	Ribosomal Protein L10	Genes involved in pre-rRNA processing based on https://www.ncbi.nlm.nih.gov/pmc/articles/PMC6315592/	X	ensembl_havana	154389955	154409168	+	ENSG00000147403	16	RPL10	ensembl_havana	protein_coding	X	ensembl_havana	74270812	74273135	+	m38.75	ENSMUSG00000008682	Rpl10	protein_coding	RPL10
81	RPL11	ENSG00000142676	Ribosomal Protein L11	Genes involved in pre-rRNA processing based on https://www.ncbi.nlm.nih.gov/pmc/articles/PMC6315592/	1	ensembl_havana	23691779	23696425	+	ENSG00000142676	12	RPL11	ensembl_havana	protein_coding	4	ensembl_havana	136028265	136053428	-	m38.75	ENSMUSG00000059291	Rpl11	protein_coding	RPL11
66	RPL15	ENSG00000174748	Ribosomal Protein L15	Genes involved in pre-rRNA processing based on https://www.ncbi.nlm.nih.gov/pmc/articles/PMC6315592/	3	ensembl_havana	23916545	23923692	+	ENSG00000174748	18	RPL15	ensembl_havana	protein_coding	14	ensembl_havana	18267823	18271391	-	m38.75	ENSMUSG00000012405	Rpl15	protein_coding	RPL15
67	RPL18	ENSG00000063177	Ribosomal Protein L18	Genes involved in pre-rRNA processing based on https://www.ncbi.nlm.nih.gov/pmc/articles/PMC6315592/	19	ensembl_havana	48615328	48619536	-	ENSG00000063177	12	RPL18	ensembl_havana	protein_coding	7	ensembl_havana	45715457	45720835	+	m38.75	ENSMUSG00000059070	Rpl18	protein_coding	RPL18
68	RPL26	ENSG00000161970	Ribosomal Protein L26	Genes involved in pre-rRNA processing based on https://www.ncbi.nlm.nih.gov/pmc/articles/PMC6315592/	17	ensembl_havana	8377520	8383213	-	ENSG00000161970	12	RPL26	ensembl_havana	protein_coding	11	ensembl_havana	68901583	68906989	+	m38.75	ENSMUSG00000060938	Rpl26	protein_coding	RPL26
69	RPL27	ENSG00000131469	Ribosomal Protein L27	Genes involved in pre-rRNA processing based on https://www.ncbi.nlm.nih.gov/pmc/articles/PMC6315592/	17	ensembl_havana	42998273	43002959	+	ENSG00000131469	12	RPL27	ensembl_havana	protein_coding	11	ensembl_havana	101442298	101445529	+	m38.75	ENSMUSG00000063316	Rpl27	protein_coding	RPL27
83	RPL31	ENSG00000071082	Ribosomal Protein L31	Genes involved in pre-rRNA processing based on https://www.ncbi.nlm.nih.gov/pmc/articles/PMC6315592/	2	ensembl_havana	101001715	101024032	+	ENSG00000071082	10	RPL31	ensembl_havana	protein_coding	1	ensembl	39367851	39371908	+	m38.75	ENSMUSG00000073702	Rpl31	protein_coding	RPL31
70	RPL35	ENSG00000136942	Ribosomal Protein L35	Genes involved in pre-rRNA processing based on https://www.ncbi.nlm.nih.gov/pmc/articles/PMC6315592/	9	ensembl_havana	124857880	124861981	-	ENSG00000136942	14	RPL35	ensembl_havana	protein_coding	2	ensembl_havana	39001580	39005624	-	m38.75	ENSMUSG00000062997	Rpl35	protein_coding	RPL35
71	RPL35A	ENSG00000182899	Ribosomal Protein L35a	Genes involved in pre-rRNA processing based on https://www.ncbi.nlm.nih.gov/pmc/articles/PMC6315592/	3	ensembl_havana	197949987	197956610	+	ENSG00000182899	14	RPL35A	ensembl_havana	protein_coding	16	ensembl_havana	33056453	33060189	+	m38.75	ENSMUSG00000060636	Rpl35a	protein_coding	RPL35A
80	RPL5	ENSG00000122406	Ribosomal Protein L5	Genes involved in pre-rRNA processing based on https://www.ncbi.nlm.nih.gov/pmc/articles/PMC6315592/	1	ensembl_havana	92832025	92841924	+	ENSG00000122406	12	RPL5	ensembl_havana	protein_coding	5	ensembl_havana	107900502	107909005	+	m38.75	ENSMUSG00000058558	Rpl5	protein_coding	RPL5
88	RPS10	ENSG00000124614	Ribosomal Protein S10	Genes involved in pre-rRNA processing based on https://www.ncbi.nlm.nih.gov/pmc/articles/PMC6315592/	6	ensembl_havana	34417454	34426125	-	ENSG00000124614	13	RPS10	ensembl_havana	protein_coding	17	ensembl_havana	27630422	27636629	-	m38.75	ENSMUSG00000052146	Rps10	protein_coding	RPS10
73	RPS14	ENSG00000164587	Ribosomal Protein S14	Genes involved in pre-rRNA processing based on https://www.ncbi.nlm.nih.gov/pmc/articles/PMC6315592/	5	ensembl_havana	150443190	150449756	-	ENSG00000164587	11	RPS14	ensembl_havana	protein_coding	18	ensembl_havana	60774510	60778546	+	m38.75	ENSMUSG00000024608	Rps14	protein_coding	RPS14
75	RPS15A	ENSG00000134419	Ribosomal Protein S15a	Genes involved in pre-rRNA processing based on https://www.ncbi.nlm.nih.gov/pmc/articles/PMC6315592/	16	ensembl_havana	18781295	18790383	-	ENSG00000134419	15	RPS15A	ensembl_havana	protein_coding	7	ensembl_havana	118104378	118116186	-	m38.75	ENSMUSG00000008683	Rps15a	protein_coding	RPS15A
85	RPS17	ENSG00000182774	Ribosomal Protein S17	Genes involved in pre-rRNA processing based on https://www.ncbi.nlm.nih.gov/pmc/articles/PMC6315592/	15	ensembl_havana	82536753	82540564	-	ENSG00000182774	10	RPS17	ensembl_havana	protein_coding	7	ensembl_havana	81342732	81345254	-	m38.75	ENSMUSG00000061787	Rps17	protein_coding	RPS17
86	RPS19	ENSG00000105372	Ribosomal Protein S19	Genes involved in pre-rRNA processing based on https://www.ncbi.nlm.nih.gov/pmc/articles/PMC6315592/	19	ensembl_havana	41859918	41872926	+	ENSG00000105372	6	RPS19	ensembl_havana	protein_coding	7	ensembl_havana	24884371	24889806	+	m38.75	ENSMUSG00000040952	Rps19	protein_coding	RPS19
76	RPS23	ENSG00000186468	Ribosomal Protein S23	Genes involved in pre-rRNA processing based on https://www.ncbi.nlm.nih.gov/pmc/articles/PMC6315592/	5	ensembl_havana	82273358	82278577	-	ENSG00000186468	12	RPS23	ensembl_havana	protein_coding	13	ensembl	90923131	90924942	+	m38.75	ENSMUSG00000049517	Rps23	protein_coding	RPS23
77	RPS24	ENSG00000138326	Ribosomal Protein S24	Genes involved in pre-rRNA processing based on https://www.ncbi.nlm.nih.gov/pmc/articles/PMC6315592/	10	ensembl_havana	78033760	78056812	+	ENSG00000138326	18	RPS24	ensembl_havana	protein_coding	14	ensembl	24490681	24496146	+	m38.75	ENSMUSG00000025290	Rps24	protein_coding	RPS24
89	RPS26	ENSG00000197728	Ribosomal Protein S26	Genes involved in pre-rRNA processing based on https://www.ncbi.nlm.nih.gov/pmc/articles/PMC6315592/	12	ensembl_havana	56041853	56044675	+	ENSG00000197728	9	RPS26	ensembl_havana	protein_coding	10	ensembl	128624530	128626506	-	m38.75	ENSMUSG00000025362	Rps26	protein_coding	RPS26
78	RPS27	ENSG00000177954	Ribosomal Protein S27	Genes involved in pre-rRNA processing based on https://www.ncbi.nlm.nih.gov/pmc/articles/PMC6315592/	1	ensembl_havana	153990759	153992150	+	ENSG00000177954	11	RPS27	ensembl_havana	protein_coding	3	ensembl	90212725	90213615	-	m38.75	ENSMUSG00000090733	Rps27	protein_coding	RPS27
74	RPS28	ENSG00000233927	Ribosomal Protein S28	Genes involved in pre-rRNA processing based on https://www.ncbi.nlm.nih.gov/pmc/articles/PMC6315592/	19	ensembl_havana	8321158	8323340	+	ENSG00000233927	4	RPS28	ensembl_havana	protein_coding	17	ensembl_havana	33819027	33824562	-	m38.75	ENSMUSG00000067288	Rps28	protein_coding	RPS28
87	RPS29	ENSG00000213741	Ribosomal Protein S29	Genes involved in pre-rRNA processing based on https://www.ncbi.nlm.nih.gov/pmc/articles/PMC6315592/	14	ensembl_havana	49570984	49599164	-	ENSG00000213741	9	RPS29	ensembl_havana	protein_coding	12	ensembl_havana	69157722	69159186	-	m38.75	ENSMUSG00000034892	Rps29	protein_coding	RPS29
72	RPS7	ENSG00000171863	Ribosomal Protein S7	Genes involved in pre-rRNA processing based on https://www.ncbi.nlm.nih.gov/pmc/articles/PMC6315592/	2	ensembl_havana	3575205	3580919	+	ENSG00000171863	12	RPS7	ensembl_havana	protein_coding	12	ensembl	28630847	28635953	-	m38.75	ENSMUSG00000061477	Rps7	protein_coding	RPS7
84	RPSA	ENSG00000168028	Ribosomal Protein SA	Genes involved in pre-rRNA processing based on https://www.ncbi.nlm.nih.gov/pmc/articles/PMC6315592/	3	ensembl_havana	39406689	39412542	+	ENSG00000168028	13	RPSA	ensembl_havana	protein_coding	9	ensembl	120127766	120132369	+	m38.75	ENSMUSG00000032518	Rpsa	protein_coding	RPSA
1	RRN3	ENSG00000085721	RRN3 Homolog, RNA Polymerase I Transcription Factor,TIF-IA	Genes involved in the initiation of rRNA transcription based on PMID: 20055700 and PMID: 29589958	16	ensembl_havana	15060022	15094317	-	ENSG00000085721	12	RRN3	ensembl_havana	protein_coding	16	ensembl	13780699	13814840	+	m38.75	ENSMUSG00000022682	Rrn3	protein_coding	RRN3
91	SBDS	ENSG00000126524	SBDS Ribosome Maturation Factor	Genes involved in pre-rRNA processing based on https://www.ncbi.nlm.nih.gov/pmc/articles/PMC6315592/	7	ensembl_havana	66987677	66995601	-	ENSG00000126524	9	SBDS	ensembl_havana	protein_coding	5	ensembl_havana	130245731	130255530	-	m38.75	ENSMUSG00000025337	Sbds	protein_coding	SBDS
10	TAF1A	ENSG00000143498	TATA-Box Binding Protein Associated Factor, RNA Polymerase I Subunit A	Genes involved in the initiation of rRNA transcription based on PMID: 20055700 and PMID: 29589958	1	ensembl_havana	222557902	222589933	-	ENSG00000143498	17	TAF1A	ensembl_havana	protein_coding	1	ensembl	183388981	183409353	+	m38.75	ENSMUSG00000072258	Taf1a	protein_coding	TAF1A
11	TAF1B	ENSG00000115750	TATA-Box Binding Protein Associated Factor, RNA Polymerase I Subunit B	Genes involved in the initiation of rRNA transcription based on PMID: 20055700 and PMID: 29589958	2	ensembl_havana	9843354	9934416	+	ENSG00000115750	16	TAF1B	ensembl_havana	protein_coding	12	ensembl	24498581	24558571	+	m38.75	ENSMUSG00000059669	Taf1b	protein_coding	TAF1B
12	TAF1C	ENSG00000103168	TATA-Box Binding Protein Associated Factor, RNA Polymerase I Subunit C	Genes involved in the initiation of rRNA transcription based on PMID: 20055700 and PMID: 29589958	16	ensembl_havana	84177847	84187070	-	ENSG00000103168	16	TAF1C	ensembl_havana	protein_coding	8	ensembl_havana	119597975	119605222	-	m38.75	ENSMUSG00000031832	Taf1c	protein_coding	TAF1C
13	TAF1D	ENSG00000166012	TATA-Box Binding Protein Associated Factor, RNA Polymerase I Subunit D	Genes involved in the initiation of rRNA transcription based on PMID: 20055700 and PMID: 29589958	11	ensembl_havana	93729948	93784391	-	ENSG00000166012	16	TAF1D	ensembl_havana	protein_coding	9	ensembl	15306214	15312104	+	m38.75	ENSMUSG00000031939	Taf1d	protein_coding	TAF1D
61	TCOF1	ENSG00000070814	Treacle Ribosome Biogenesis Factor 1	Genes involved in pre-rRNA processing based on https://www.ncbi.nlm.nih.gov/pmc/articles/PMC6315592/	5	ensembl_havana	150357639	150400308	+	ENSG00000070814	17	TCOF1	ensembl_havana	protein_coding	18	ensembl_havana	60813755	60848971	-	m38.75	ENSMUSG00000024613	Tcof1	protein_coding	TCOF1
21	TOP1	ENSG00000198900	DNA Topoisomerase I	Genes involved in the initiation of rRNA transcription based on PMID: 20055700 and PMID: 29589958	20	ensembl_havana	41028818	41124487	+	ENSG00000198900	5	TOP1	ensembl_havana	protein_coding	2	ensembl_havana	160645888	160722764	+	m38.75	ENSMUSG00000070544	Top1	protein_coding	TOP1
22	TOP2A	ENSG00000131747	DNA Topoisomerase II Alpha	Genes involved in the initiation of rRNA transcription based on PMID: 20055700 and PMID: 29589958	17	ensembl_havana	40388516	40417950	-	ENSG00000131747	14	TOP2A	ensembl_havana	protein_coding	11	ensembl_havana	98992943	99024189	-	m38.75	ENSMUSG00000020914	Top2a	protein_coding	TOP2A
4	TRIM28	ENSG00000130726	tripartite motif containing 28,TIF1B	Genes involved in the initiation of rRNA transcription based on PMID: 20055700 and PMID: 29589958	19	ensembl_havana	58544091	58550722	+	ENSG00000130726	11	TRIM28	ensembl_havana	protein_coding	7	ensembl_havana	13024152	13031035	+	m38.75	ENSMUSG00000005566	Trim28	protein_coding	TRIM28
90	TSR2	ENSG00000158526	TSR2 Ribosome Maturation Factor	Genes involved in pre-rRNA processing based on https://www.ncbi.nlm.nih.gov/pmc/articles/PMC6315592/	X	ensembl_havana	54440401	54445487	+	ENSG00000158526	7	TSR2	ensembl_havana	protein_coding	X	ensembl_havana	151087094	151096543	-	m38.75	ENSMUSG00000025264	Tsr2	protein_coding	TSR2
2	UBTF	ENSG00000108312	Upstream Binding Transcription Factor	Genes involved in the initiation of rRNA transcription based on PMID: 20055700 and PMID: 29589958	17	ensembl_havana	44205033	44221626	-	ENSG00000108312	14	UBTF	ensembl_havana	protein_coding	11	ensembl_havana	102304560	102319742	-	m38.75	ENSMUSG00000020923	Ubtf	protein_coding	UBTF
36	UTP23	ENSG00000147679	UTP23 Small Subunit Processome Component	Genes involved in pre-rRNA processing based on https://www.ncbi.nlm.nih.gov/pmc/articles/PMC6315592/	8	ensembl_havana	116766503	116849463	+	ENSG00000147679	11	UTP23	ensembl_havana	protein_coding	15	ensembl_havana	51877429	51884614	+	m38.75	ENSMUSG00000022313	Utp23	protein_coding	UTP23
24	XRCC5	ENSG00000079246	X-Ray Repair Cross Complementing 5/ Ku80	Genes involved in the initiation of rRNA transcription based on PMID: 20055700 and PMID: 29589958	2	ensembl_havana	216107464	216206303	+	ENSG00000079246	15	XRCC5	ensembl_havana	protein_coding	1	ensembl	72307421	72394952	+	m38.75	ENSMUSG00000026187	Xrcc5	protein_coding	XRCC5
23	XRCC6	ENSG00000196419	X-Ray Repair Cross Complementing 6,Ku70	Genes involved in the initiation of rRNA transcription based on PMID: 20055700 and PMID: 29589958	22	ensembl_havana	41621119	41664048	+	ENSG00000196419	12	XRCC6	ensembl_havana	protein_coding	15	ensembl_havana	81987835	82040085	+	m38.75	ENSMUSG00000022471	Xrcc6	protein_coding	XRCC6
48	XRN2	ENSG00000088930	5'-3' Exoribonuclease 2	Genes involved in pre-rRNA processing based on https://www.ncbi.nlm.nih.gov/pmc/articles/PMC6315592/	20	ensembl_havana	21303304	21389827	+	ENSG00000088930	7	XRN2	ensembl_havana	protein_coding	2	ensembl_havana	147012996	147078000	+	m38.75	ENSMUSG00000027433	Xrn2	protein_coding	XRN2
